# Discovery of two archaeal GDGT lipid modifying enzymes reveals diverse microbes capable of H-GDGT biosynthesis and modification

**DOI:** 10.1101/2023.10.20.563219

**Authors:** Andy A. Garcia, Grayson L. Chadwick, Paula V. Welander

## Abstract

Archaea produce unique membrane-spanning lipids, termed glycerol dialkyl glycerol tetraethers (GDGTs), which are thought to aid in adaptive responses to various environmental challenges. GDGTs can be modified in a variety of ways, including cyclization, bridging or cross-linking, methylation, hydroxylation, and desaturation, to give rise to a plethora of structurally distinct GDGT lipids with different properties. Here we report the discovery of a pair of radical SAM enzymes responsible for two of these modifications - an H-GDGT bridge synthase (Hbs), responsible for cross-linking the two hydrocarbon tails of a GDGT to produce H-GDGTs and an H-GDGT methylase (Hgm), responsible for the subsequent methylation of H-GDGTs. Heterologous expression of Hbs proteins from various archaea in *Thermococcus kodakarensis* results in the production of H-GDGTs in two isomeric forms. Further, co-expression of Hbs and Hgm results in the production of mono- and di-methylated H-GDGTs and minor amounts of tri-methylated H-GDGTs while expression of Hgm alone results in minor production of mono- and di- methylated GDGTs. Phylogenetic analyses reveal the presence of Hbs homologs in diverse archaeal genomes spanning all four archaeal superphyla. We also find Hbs homologs in bacterial genomes that have the genetic potential to synthesize fatty acid-based membrane-spanning lipids such as brGDGTs. We subsequently demonstrate H-GDGT production in three Hbs-encoding archaea, identifying an increase in H-GDGTs in response to elevated temperature in members of the genus *Archaeoglobus* and observing the production of highly cyclized H-GDGTs with up to 6 rings in the Thermoproteales archaeon *Vulcanisaeta distributa.* Such highly cyclized H-GDGTs are the precursors of ARN acids, a class of tetraprotic naphthenic acids that cause destructive mineral deposition during crude oil processing. Co-occurrence of the H-GDGT synthase with the previously identified GDGT ring synthases in archaeal genomes allowed identification of multiple archaeal phyla with the genetic potential to produce highly cyclized H-GDGTs, with particularly interesting candidates in the class Thermoplasmata from oil rich environments.
