## Supplemental Data File 1 for "Discovery of two archaeal GDGT lipid modifying enzymes reveals diverse microbes capable of H-GDGT biosynthesis and modification"

### Sheet: GrsA, GrsB, and Hbs Encoders
Genome	Hgs Accession(s)	Environment	Location	HGM Group 1	HGM Group 2	Genome Type	Database
Candidatus Odinarchaeum yellowstonii LCB_4	2741387815	hot spring sediments	Yellowstone National Park	No	No	MAG	JGI
Unclassified Bathyarchaeota JZ bin_36.1	2718419581	hot spring sediments	Tengchong, Yunnan	Yes	Yes	MAG	JGI
Candidatus Bathyarchaeota archaeon B49_G15	RLI08885.1	deep-sea hydrothermal vent sediments	Mexico: Guaymas Basin, Gulf of California	Yes	No	MAG	NCBI
Candidatus Bathyarchaeota archaeon B71_G16	RLG95883.1	deep-sea hydrothermal vent sediments	Mexico: Guaymas Basin, Gulf of California	No	No	MAG	NCBI
Candidatus Bathyarchaeota archaeon AUK175	MCD6537480.1, MCD6538496.1	marine hydrothermal sediment	Pacific Ocean: Mexico, Pescadero Basin	Yes	No	MAG	NCBI
Candidatus Bathyarchaeota archaeon B1_G13	RLI43606.1, RLI43425.1	deep-sea hydrothermal vent sediments	Mexico: Guaymas Basin, Gulf of California	Yes	No	MAG	NCBI
Candidatus Bathyarchaeota archaeon AUK245	MCD6445188.1, MCD6445976.1	marine hydrothermal sediment	Pacific Ocean: Mexico, Pescadero Basin	Yes	No	MAG	NCBI
Candidatus Bathyarchaeota archaeon M10_bin185	RJX16273.1	oily deep-sea hydrothermal vent sediments	Mexico: Guaymas Basin, Gulf of California	Yes	No	MAG	NCBI
Thaumarchaeota archaeon DS1 (unscreened)	2263083035	hot spring	Yellowstone National Park, WY, USA (Dragon Spring)	Yes	No	MAG	JGI
Thaumarchaeota-Tha-I.1e-r01	2523064957	hot spring	Yellowstone National Park	Yes	No	MAG	JGI
unclassified Thaumarchaeota Obs2_genome_015 Obs2_genome_015	2771113314, 2771114782	hot spring	Yellowstone National Park Obsidian Pool	Yes	No	MAG	JGI
unclassified Thaumarchaeota Obs6_genome_096 Obs6_genome_096	2771292771, 2771293838	hot spring	Yellowstone National Park Obsidian Pool	No	No	MAG	JGI
Conexivisphaera calida NAS-02	3000189394, 3000189918	hot spring	Japan: Tochigi, Oku-Shiobara, Arayu	Yes	No	Isolate	JGI
Nitrososphaerota archaeon AUK008	MCD6126108.1	marine hydrothermal sediment	Pacific Ocean: Mexico, Pescadero Basin	Yes	No	MAG	NCBI
Thermoplasmatales archaeon I-plasma	2730738092	acid mine drainage site	Richmond mine, Iron Mountain, CA	Yes	No	MAG	JGI
Thermoplasma kamchatkensis Kam2015	2882543214	Mud from Oil Field, Central Thermal Field	Russia: Uzon Caldera, Kamchatka	Yes	No	Isolate	JGI
Candidatus Alkanophaga volatiphilum	MDF2956433.1, MDF2958150.1	enrichment culture from oil rich hydrothermal sediments	Mexico: Guaymas Basin, Gulf of California	Yes	No	MAG	NCBI
Euryarchaeota archaeon SJ3.Eury.2014	MVT13487.1	hot spring sediments	USA: Yellowstone National Park	Yes	No	MAG	NCBI
Euryarchaeota archaeon MV2.Eury.2018	MVT15081.1	hot spring sediments	USA: Yellowstone National Park	No	No	MAG	NCBI
Thermoplasmata archaeon 2016_B02_sed_C_10	MCI4434584.1	sediments washed off a biofilm that was attached to a sub-lacustrine hydrothermal vent	USA: Yellowstone National Park	Yes	No	MAG	NCBI
Thermoplasmata archaeon B28_G1	RLF52742.1, RLF51009.1	deep-sea hydrothermal vent sediments	Mexico: Guaymas Basin, Gulf of California	Yes	No	MAG	NCBI
Euryarchaeota archaeon AUK025	MCD6156970.1	marine hydrothermal sediment	Pacific Ocean: Mexico, Pescadero Basin	Yes	No	MAG	NCBI
Acidilobus saccharovorans 345-15	648117441	solfataric field of Uzon caldera of Kamchatka Peninsula	acidic hot springs of Kamchatka Peninsula	Yes	No	Isolate	JGI
Acidilobus sulfurireducens sp. nov.	2504555404	hot springs	Yellowstone National Park	Yes	No	Isolate	JGI
Acidilobus-DT1-r01	2522190454	hot spring	Yellowstone National Park	Yes	No	Isolate	JGI
Caldisphaera lagunensis DSM 15908	2510092818	acidic hot springs	Philippines	Yes	No	Isolate	JGI
Caldivirga maquilingensis IC-167	641275598	hot spring water	Acidic hot spring in the Philippines	Yes	No	Isolate	JGI
Thermocladium modestius JCM 10088	WP_188595677.1	hot spring sediment	Noji-onsen, Fuku-shima, Japan	Yes	No	Isolate	NCBI
Vulcanisaeta distributa DSM 14429	648200708	hot spring	Kanagawa, Ohwakudani, Japan	Yes	No	Isolate	JGI
Vulcanisaeta moutnovskia 768-28	650507485	solfataric thermal field close to Moutnovsky volcano, Kamchatka	Moutnovsky volcano, Kamchatka	Yes	No	Isolate	JGI
Vulcanisaeta thermophila CBA1501	2792213377	solfataric soil	Philippines: Mayon volcano	Yes	No	Isolate	JGI
Desulfurococcales archaeon 2503044002	2503053469	hot spring	Yellowstone National Park, US	Yes	No	MAG	JGI
Desulfurococcales archaeon 2503044003	2503054463	unknown	Yellowstone National Park, US	Yes	No	MAG	JGI
Desulfurococcales archaeon 2503044004	2503056968	unknown	unknown	Yes	No	MAG	JGI
Desulfurococcales archaeon 2503044005	2503059004	unknown	unknown	Yes	No	MAG	JGI
Thermoproteales Type I archaeon	2504595790	hot springs	Yellowstone National Park	Yes	No	MAG	JGI
Thermoproteales Type I 2504557011	2504603234	unknown	Yellowstone National Park	Yes	No	MAG	JGI
Thermoproteaceae Type I archaeon	2505362182	hot springs	Yellowstone National Park	Yes	No	MAG	JGI
Thermoproteales Type II	2505365316	unknown	Yellowstone National Park	Yes	No	MAG	JGI
Thermoproteales-Type-1-TT1-r01	2522191634	hot spring	Yellowstone National Park	Yes	No	MAG	JGI
Thermoproteales-Type-1-TT1-r03	2522199959	hot spring	Yellowstone National Park	Yes	No	MAG	JGI
Thermoproteales-Type-1-TT1-r04	2522203957	hot spring	Yellowstone National Park	Yes	No	MAG	JGI
Thermoproteales-Type-2-TT2-r01	2522206651	hot spring	Yellowstone National Park	Yes	No	MAG	JGI
unclassified Crenarchaeota Obs2_genome_020 Obs2_genome_020	2771127590, 2771129375	hot spring	Yellowstone National Park Obsidian Pool	No	No	MAG	JGI
unclassified Crenarchaeota Obs2_genome_023 Obs2_genome_023	2771139278, 2771141353	hot spring	Yellowstone National Park Obsidian Pool	No	No	MAG	JGI
Thermocladium sp. Obs4_genome_058 Obs4_genome_058	2771201694, 2771203433	hot spring	Yellowstone National Park Obsidian Pool	Yes	No	MAG	JGI
unclassified Thermoproteaceae Obs4_genome_062 Obs4_genome_062	2771214398	hot spring	Yellowstone National Park Obsidian Pool	Yes	No	MAG	JGI
Acidilobus sp. Obs6_genome_097 Obs6_genome_097	2771294955, 2771296242	hot spring	Yellowstone National Park Obsidian Pool	Yes	No	MAG	JGI
Thermocladium sp. Obs6_genome_109 Obs6_genome_109	2771317018, 2771318694	hot spring	Yellowstone National Park Obsidian Pool	Yes	No	MAG	JGI
Caldisphaera sp Obs6_genome_110 Obs6_genome_110	2771319943, 2771321068	hot spring	Yellowstone National Park Obsidian Pool	Yes	No	MAG	JGI
Sulfolobaceae archaeon CF.Pisc.bin.25	MCY0859995.1	acidic hydrothermal system	Italy: Naples, Campi Flegrei, Pisciarelli hydrothermal system	Yes	No	MAG	NCBI
Thermoprotei archaeon B15_G16	RLE55612.1	deep-sea hydrothermal vent sediments	Mexico: Guaymas Basin, Gulf of California	Yes	No	MAG	NCBI
Thermoprotei archaeon B22_G16	RLE93484.1	deep-sea hydrothermal vent sediments	Mexico: Guaymas Basin, Gulf of California	No	No	MAG	NCBI
Thermoproteota archaeon L_MetaBat.236	NPA22758.1	deep-sea hydrothermal sulfide chimney	Pacific Ocean: East Pacific Rise	No	No	MAG	NCBI
Thermoproteota archaeon L_MaxBin.038	NPB00275.1	deep-sea hydrothermal sulfide chimney	Pacific Ocean: East Pacific Rise	No	No	MAG	NCBI
Thermoproteota archaeon L_MaxBin.140	NPA70310.1	deep-sea hydrothermal sulfide chimney	Pacific Ocean: East Pacific Rise	No	No	MAG	NCBI
Caldivirga sp. MG_3	KUO83050.1	terrestrial hot spring (Monarch Geyser, YNP)	USA: Yellowstone National Park	Yes	No	MAG	NCBI
Vulcanisaeta sp. AZ3	KJR72358.1, KJR72721.1	muddy water from acid hot spring	Mexico: Los Azufres geothermal field, Michoacan	Yes	No	MAG	NCBI
Vulcanisaeta sp. OSP_8	KUO82640.1	terrestrial hot spring (One Hundred Spring Plain, YNP)	USA: Yellowstone National Park	Yes	No	MAG	NCBI
Vulcanisaeta sp. CP.2020.15m.Bin.6	MCG2863623.1	hot spring water	USA: Yellowstone National Park, Cinder Pool	No	No	MAG	NCBI
Thermoproteus sp. JCHS_4	KUO88532.1	terrestrial hot spring (Joseph's Coat Hot Spring, YNP)	USA: Yellowstone National Park	Yes	No	MAG	NCBI
Desulfurococcales archaeon ex4484_42 ex4484_42	OYT47768.1	deep-sea hydrothermal vent sediments	Mexico: Guaymas Basin, Gulf of California	Yes	No	MAG	NCBI
Thermoproteota archaeon L_MaxBin.041	NPA96058.1	deep-sea hydrothermal sulfide chimney	Pacific Ocean: East Pacific Rise	Yes	No	MAG	NCBI
Desulfurococcaceae archaeon Bin S23	MCC6016947.1	hot springs sediment	USA: Yellowstone National Park, GGS063 Spring	No	No	MAG	NCBI
Staphylothermus sp. AUK105	MCD6196635.1	marine hydrothermal sediment	Pacific Ocean: Mexico, Pescadero Basin	Yes	No	MAG	NCBI
Caldisphaera sp. ZAV-19	PMP59570.1	hot springs	Russia: Uzon Caldera, Kamchatka, Zavarzin hot spring	Yes	No	MAG	NCBI
Caldisphaeraceae archaeon S016_56_esom	MCE4607594.1	deep-sea hydrothermal deposit	Pacific Ocean	Yes	No	MAG	NCBI
uncultured Acidilobus sp. CIS	ESQ20624.1	terrestrial hot springs sediment	USA: Yellowstone National Park (Cistern Spring)	Yes	No	MAG	NCBI
uncultured Acidilobus sp. MG	ESQ22438.1	terrestrial hot springs sediment	USA: Yellowstone National Park (Monarch Geyser)	Yes	No	MAG	NCBI
uncultured Acidilobus sp. JCHS	ESQ26681.1	terrestrial hot springs sediment	USA: Yellowstone National Park (Joseph's Coat Hot Spring)	Yes	No	MAG	NCBI
Acidilobus sp. CP.2020.15m.Bin.3	MCG2874566.1	hot spring water	USA: Yellowstone National Park, Cinder Pool	Yes	No	MAG	NCBI
Acidilobus sp. CP.2020.9m.Bin.2	MCG2873300.1	hot spring water	USA: Yellowstone National Park, Cinder Pool	Yes	No	MAG	NCBI
Acidilobus sp. CP.2016.0m.Bin.5	MCG2882530.1	hot spring water	USA: Yellowstone National Park, Cinder Pool	Yes	No	MAG	NCBI
Acidilobus sp. 2016_B01_C_1	MCI4460484.1	biofilm attached to a sub-lacustrine hydrothermal vent	USA: Yellowstone Lake, Wyoming	Yes	No	MAG	NCBI
Acidilobus sp. EvPrim.Bin2	NAZ32149.1	hot springs sediment	USA: Yellowstone National Park, Evening Primrose Hot Spring	Yes	No	MAG	NCBI
uncultured Acidilobus sp. OSP8	ESQ25062.1	terrestrial hot springs sediment	USA: Yellowstone National Park	Yes	No	MAG	NCBI
