## Supplemental Data File 3 for "Discovery of two archaeal GDGT lipid modifying enzymes reveals diverse microbes capable of H-GDGT biosynthesis and modification"

### Sheet: Hbs Expression NP
Strain	GTGT-0	GDGT-0	H-GDGT-0a	H-GDGT-0b
AL010 + pTS543	1.09% ± 0.09%	98.91% ± 0.09%	0.00% ± 0.00%	0.00% ± 0.00%
AL010 + pTS543-pcsg-tg-hbs	0.98% ± 0.05%	25.69% ± 0.64%	1.73% ± 0.01%	71.60% ± 0.70%
AL010 + pTS543-pcsg-tc-hbs	1.43% ± 0.14%	28.84% ± 2.24%	40.17% ± 1.64%	29.56% ± 0.73%
AL010 + pTS543-pcsg-pf-hbs	1.39% ± 0.10%	39.75% ± 1.04%	26.84% ± 0.49%	32.03% ± 0.57%

### Sheet: Hbs & Hgm Expression RP
Strain	GTGT-0	GDGT-0	Me-GDGT-0	2Me-GDGT-0	H-GDGT-0	Me-H-GDGT-0	2Me-H-GDGT-0	3Me-H-GDGT-0
AL010 + pTS543	0.70% ± 0.04%	99.18% ± 0.04%	0.05% ± 0.00%	0.06% ± 0.00%	0.00% ± 0.00%	0.00% ± 0.00%	0.00% ± 0.00%	0.00% ± 0.00%
AL010 + pTS543-pcsg-Tg-hgm	0.54% ± 0.04%	96.99% ± 0.25%	2.11% ± 0.26%	0.36% ± 0.06%	0.00% ± 0.00%	0.00% ± 0.00%	0.00% ± 0.00%	0.00% ± 0.00%
AL010 + pTS543-pcsg-Tg-hbs	0.48% ± 0.04%	24.29% ± 0.65%	0.00% ± 0.00%	0.00% ± 0.00%	75.23% ± 0.68%	0.00% ± 0.00%	0.00% ± 0.00%	0.00% ± 0.00%
AL010 + pTS543-pcsg-Tg-hbs-hgm	0.58% ± 0.05%	45.68% ± 2.17%	0.12% ± 0.01%	0.08% ± 0.01%	23.97% ± 1.51%	15.17% ± 0.79%	13.80% ± 0.99%	0.61% ± 0.07%
AL010 + pTS543-pcsg-Tg-hbs*-hgm	0.66% ± 0.05%	98.88% ± 0.03%	0.45% ± 0.02%	0.01% ± 0.00%	0.00% ± 0.00%	0.00% ± 0.00%	0.00% ± 0.00%	0.00% ± 0.00%

### Sheet: A. fulgidus and A. profundus
Strain & Temperature	GTGT-0	GDGT-0	H-GDGT-0
A. fulgidus 60 ˚C	0.00918481	0.989752	0.00106284
A. fulgidus 70 ˚C	0.0026923	0.994599	0.00270833
A. fulgidus 80 ˚C	0.00218919	0.922627	0.0751835
A. fulgidus 85 ˚C	0.000272102	0.574362	0.425366
Temperature	GTGT-0	GDGT-0	Me-GDGT-0	GDGT-1	GDGT-2	GDGT-3	GDGT-4	H-GDGT-0	Me-H-GDGT-0	H-GDGT-1	Me-H-GDGT-1	H-GDGT-2	Me-H-GDGT-2	H-GDGT-3	Me-H-GDGT-3	H-GDGT-4	Me-H-GDGT-4
A. profundus 70 ˚C	0.00364374	0.727656	0.00269614	0.0109532	0.00301823	8.58111e-05	2.05411e-05	0.223147	0.023964	0.00298421	0.000503439	0.0010917	0.000236453	0	0	0	0
A. profundus 80 ˚C	0.000606668	0.511049	0.000792741	0.0178656	0.00474259	0.000289685	8.97622e-05	0.411419	0.0305947	0.0145975	0.0014923	0.00545333	0.00061992	0.000334689	0	5.28495e-05	0
A. profundus 90 ˚C	0.000242916	0.0506086	6.66615e-05	0.0123604	0.00723818	0.00382981	0.00115042	0.374094	0.0593137	0.221814	0.0517308	0.134246	0.0284884	0.0340531	0.0087241	0.00963367	0.0024044

### Sheet: V. distributa
Column1	GTGT-0	GDGT-0	GDGT-1	GDGT-2	GDGT-3	GDGT-4	GDGT-4'	GDGT-5	GDGT-6	H-GDGT-2	H-GDGT-3	Me-H-GDGT-3	H-GDGT-4	Me-H-GDGT-4	H-GDGT-4'	Me-H-GDGT-4'	H-GDGT-5	Me-H-GDGT-5	H-GDGT-6	Me-H-GDGT-6
90 ˚C	0.00313845	0.0233935	0.0136718	0.030616	0.110554	0.384	0.0330438	0.310431	0.0819212	4.47921e-05	0.00071728	0.000115175	0.00450882	0.000514075	0.000179786	1.59739e-05	0.00249859	0.000191886	0.000414274	3.02364e-05
99 ˚C	0.00461461	0.00887195	0.00591254	0.0107588	0.0365663	0.185258	0.0278484	0.380481	0.295708	0	0.000844159	0.000424165	0.00719728	0.00228649	0.000854183	0.000273641	0.0159225	0.00321826	0.0114397	0.00152018
